# Microbial regulation of hexokinase 2 links mitochondrial metabolism and cell death in colitis

**DOI:** 10.1101/2020.12.22.423953

**Authors:** Jacob Hamm, Finn Hinrichsen, Lena Schröder, Neha Mishra, Kensuke Shima, Alesia Walker, Nina Sommer, Kenneth Klischies, Daniela Prasse, Johannes Zimmermann, Sina Kaiser, Dora Bordoni, Antonella Fazio, Georg Laue, Valentina Tremaroli, Marijana Basic, Robert Häsler, Ruth A. Schmitz, Stefan Krautwald, Andrea Wolf, Bärbel Stecher, Philippe Schmitt-Kopplin, Christoph Kaleta, Jan Rupp, Fredrik Bäckhed, Philip Rosenstiel, Felix Sommer

## Abstract

Hexokinases (HK) catalyze the first step of glycolysis and thereby limit its pace. HK2 is highly expressed in the gut epithelium, plays a role in immune responses and is upregulated in inflammation and ulcerative colitis ^1–3^. Here, we examined the microbial regulation of HK2 and its impact on intestinal inflammation by generating mice lacking HK2 specifically in intestinal epithelial cells (*Hk2*^Δ*IEC*^). *Hk2*^Δ*IEC*^ mice were less susceptible to acute intestinal inflammation upon challenge with dextran sodium sulfate (DSS). Analyzing the epithelial transcriptome from *Hk2*^Δ*IEC*^ mice during acute colitis revealed downregulation of cell death signaling and mitochondrial dysfunction dependent on loss of HK2. Using intestinal organoids derived from *Hk2*^Δ*IEC*^ mice and Caco-2 cells lacking HK2, we identified peptidyl-prolyl cis-trans isomerase (PPIF) as a key target of HK2-mediated regulation of mitochondrial permeability and repression of cell-death during intestinal inflammation. The microbiota strongly regulated HK2 expression and activity. The microbially-derived short-chain fatty acid (SCFA) butyrate repressed HK2 expression and oral supplementation protected wildtype but not *Hk2*^Δ*IEC*^ mice from DSS colitis. Our findings define a novel mechanism how butyrate may act as a protective factor for intestinal barrier homeostasis and suggest targeted HK2 inhibition as a promising therapeutic avenue in intestinal inflammation.
