## Extended_data_tables for "Microbial regulation of hexokinase 2 links mitochondrial metabolism and cell death in colitis": Extended_data_table_2_SCFA-mod_201221.xlsx

### Sheet: lm-eval_new
Formula	AIC	sigma	R2	R	pval
Acetate	-5.18098	0.160923	0.191567	0.437684	0.178201
Butyrate	-5.58017	0.158029	0.22038	0.469446	0.145173
Propionate	-2.8925	0.178564	0.00460373	0.0678508	0.842875
Acetate & butyrate	-8.00403	0.133813	0.565229	0.751817	0.00762065
