## Extended_data_tables for "Microbial regulation of hexokinase 2 links mitochondrial metabolism and cell death in colitis": Extended_data_table_3_Primers_200730.xlsx

### Sheet: Tabelle1
List of primers used in this study
Sequence 5'-->3'	Gene	Organism	For/Rev	Purpose	Primer name
CATGTACGTTGCTATCCAGGC	Actb	Human	F	qPCR	807_hActin_(s)qPCR_2_F
CTCCTTAATGTCACGCACGAT	Actb	Human	R	qPCR	808_hActin_(s)qPCR_2_R
CCCCTTGTGAAGCCCAAGATC	Rpl32	Human	F	qPCR	3334_Hs-L32_F
TCTGGGTTTCCGCCAGTTA	Rpl32	Human	R	qPCR	3335-Hs_L32-R
AAGGCTTCAAGGCATCTG	Hk2	Human	F	qPCR	3491_hs_Hk2_F
CCACAGGTCATCATAGTTCC	Hk2	Human	R	qPCR	3492_hs_Hk2_R
CTGCTGGTGAAAATCCGTAGTGG	Hk1	Human	F	qPCR	3730_Hs_HK1_F
GTCCAAGAAGTCAGAGATGCAGG	Hk1	Human	R	qPCR	3731_Hs_HK1_R
GTGAGGTTGGGCTAGTTGTAGA	Hk3	Human	F	qPCR	3732_Hs_HK3_F
GTCCAGGGTATGGTCGAAGGT	Hk3	Human	R	qPCR	3733_Hs_HK3_R
GAATGACACGGTGGCCACGATG	Gck	Human	F	qPCR	3734_Hs_GCK_F
CACTCGGTATTGACGCACATGCG	Gck	Human	R	qPCR	3735_Hs_GCK_R
GGCTTCACATTCTCATTTCC	Hkdc1	Human	F	qPCR	3512_hs_Hkdc1_F
TGTTGCTGCCTGTTCCTG	Hkdc1	Human	R	qPCR	3513_hs_Hkdc1_R
TTCGGCTACAAAGGCTCCAC	Ppif	Human	F	qPCR	3740_Hs_Ppif_F
TGTGCCATTGTGGTTGGTGA	Ppif	Human	R	qPCR	3741_Hs_Ppif_R
GGCTGTATTCCCCTCCATCG	Actb	Mouse	F	qPCR	3172_b-actin_F
CCAGTTGGTAACAATGCCATGT	Actb	Mouse	R	qPCR	3173_b-actin_R
CCTCTGGTGAAGCCCAAGATC	Rpl32	Mouse	F	qPCR	2664_L32-F
TCTGGGTTTCCGCCAGTTT	Rpl32	Mouse	R	qPCR	2665_L32-R
CCCTGTGAAGATGTTGCCCACT	Hk2	Mouse	F	qPCR	3477_Hk2_F
CCTTCGCTTGCCATTACGCACG	Hk2	Mouse	R	qPCR	3478_Hk2_R
CGGAATGGGGAGCCTTTGG	Hk1	Mouse	F	qPCR	3479_Hk1_F1
GCCTTCCTTATCCGTTTCAATGG	Hk1	Mouse	R	qPCR	3480_Hk1_R1
TGCTGCCCACATACGTGAG	Hk3	Mouse	F	qPCR	3483_Hk3_F
GCCTGTCAGTGTTACCCACAA	Hk3	Mouse	R	qPCR	3484_Hk3_R
GAGATGGATGTGGTGGCAAT	Gck	Mouse	F	qPCR	3485_Gck(Hk4)_F
ACCAGCTCCACATTCTGCAT	Gck	Mouse	R	qPCR	3486_Gck(Hk4)_R
ATGTTTGCAGTACACTTGGTGG	Hkdc1	Mouse	F	qPCR	3489_Hkdc1_F
AGGGTCTCATCCGAGAGCC	Hkdc1	Mouse	R	qPCR	3490_Hkdc1_R
TGGCTCTCAGTTCTTTATCTGC	Ppif	Mouse	F	qPCR	3738_Mm_Ppif_F
ACATCCATGCCCTCTTTGAC	Ppif	Mouse	R	qPCR	3739_Mm_Ppif_R
TAAGCGGTTCCGCAAGGAGAGTTTT	Hk2	Human	F	CRISPR	3608_Hk2_CRIS_F
TCTCCTTGCGGAACCGCTTACGGTG	Hk2	Human	R	CRISPR	3609_Hk2_CRIS_R
